# Orpinolide disrupts a leukemic dependency on cholesterol transport by inhibiting the oxysterol-binding protein OSBP

**DOI:** 10.1101/2023.03.15.532743

**Authors:** Marko Cigler, Hana Imrichova, Fabian Frommelt, Laura Depta, Andrea Rukavina, Chrysanthi Kagiou, J. Thomas Hannich, Cristina Mayor-Ruiz, Giulio Superti-Furga, Sonja Sievers, Luca Laraia, Herbert Waldmann, Georg E. Winter

## Abstract

Metabolic alterations in cancer precipitate in associated dependencies that can be therapeutically exploited. To meet this goal, natural product inspired small molecules can provide a resource of invaluable chemotypes. Here, we identify orpinolide, a synthetic withanolide analog with pronounced anti-leukemic properties via orthogonal chemical screening. Through multi-omics profiling and genome-scale CRISPR/Cas9 screens, we identify that orpinolide disrupts Golgi homeostasis via a mechanism that requires active phosphatidylinositol 4-phosphate (PI4P) signaling at the endoplasmic reticulum (ER)-Golgi membrane interface. Thermal proteome profiling and genetic validation studies reveal the oxysterol-binding protein OSBP as the direct and phenotypically relevant target of orpinolide. Collectively, these data reaffirm sterol transport as a therapeutically actionable dependency in leukemia and motivate ensuing translational investigation via the probe-like compound orpinolide.
