## Supplementary Table 6 for "Orpinolide disrupts a leukemic dependency on cholesterol transport by inhibiting the oxysterol-binding protein OSBP"

### Sheet: ORP sequences
Supplementary Table 7. Sequences of ORP cDNAs and synthesized fragments
Legend:
	attB sites
	V5 tag
	ORP cDNA
	ID	Accession	Size (bp)	cDNA/fragment sequence (5' to 3')	Purchased from
1	OSBP	NM_002556.3	2536	GGGGACAAGTTTGTACAAAAAAGCAGGCTCCATGGCGGCGACGGAGCTGAGAGGAGTGGTGGGGCCAGGCCCGGCAGCCATTGCAGCACTTGGCGGCGGCGGCGCCGGTCCCCCAGTGGTGGGAGGAGGCGGCGGCCGCGGAGATGCGGGGCCAGGCTCCGGGGCCGCGTCAGGGACGGTGGTCGCGGCGGCGGCGGGAGGCCCGGGCCCGGGGGCCGGGGGAGTGGCGGCGGCTGGCCCGGCCCCTGCGCCGCCGACTGGGGGCTCGGGCGGCTCGGGCGCTGGGGGTTCGGGCTCGGCTCGAGAGGGCTGGCTCTTCAAATGGACCAATTATATCAAAGGCTACCAGCGGCGATGGTTCGTGCTGAGCAACGGGCTCCTGAGCTACTACAGATCAAA…	Twist Biosciences
2	ORP1	NM_144498.4	2850	ATGAACACAGAAGCGGAGCAACAGCTTCTCCATCACGCCAGAAATGGCAATGCTGAAGAAGTAAGACAACTATTAGAGACCATGGCGAGGAATGAAGTGATTGCTGACATTAATTGCAAAGGAAGAAGTAAGTCTAACTTGGGCTGGACACCTCTACATCTGGCATGCTATTTTGGACACAGACAAGTGGTCCAGGATCTGTTGAAGGCTGGTGCAGAAGTGAATGTGTTGAATGACATGGGAGACACGCCGCTTCATCGAGCTGCCTTTACAGGACGAAAGGAGTTGGTAATGCTTCTCTTAGAATATAATGCTGATACTACTATTGTTAATGGGAGTGGACAGACAGCAAAAGAAGTTACTCATGCTGAAGAAATCAGAAGCATGCTTGAAGCTGTA…	GenScript
3	ORP2	CCDS13495.1	1555	GGGGACAAGTTTGTACAAAAAAGCAGGCTCCATGAACGGAGAGGAAGAATTCTTTGATGCCGTCACAGGCTTTGATTCTGATAACTCTTCTGGGGAATTTTCAGAGGCAAATCAGAAAGTCACGGGAATGATTGACTTAGACACCAGCAAAAATAATAGGATTGGGAAAACTGGGGAGAGGCCCTCTCAAGAGAACGGAATTCAGAAACACAGGACATCGCTGCCGGCTCCCATGTTCAGCAGAAGCGACTTCAGCGTGTGGACCATCCTGAAGAAGTGTGTTGGCCTGGAGCTGTCCAAGATCACGATGCCAATCGCCTTCAACGAGCCTCTGAGCTTCTTGCAGCGGATCACGGAGTACATGGAGCACGTGTACCTCATCCACAGGGCCTCCTGCCA…	Twist Biosciences
4	ORP4L	CCDS43002.1; NM_030758	2863	GGGGACAAGTTTGTACAAAAAAGCAGGCTCCATGGGGAAAGCGGCGGCTCCGAGCCGAGGCGGCGGCTGTGGCGGCCGCTCCCGCGGGCTCTCGTCGCTGTTCACGGTTGTCCCCTGCCTGTCGTGCCACACGGCGGCGCCGGGCATGAGCGCTTCCACGTCCGGCTCCGGGCCGGAGCCCAAGCCCCAGCCCCAGCCCGTGCCCGAACCGGAGCGGGGACCGCTGTCAGAACAGGTGTCGGAGGCAGTTTCGGAGGCAGTGCCAAGATCGGAACCTGTGTCCGAGACGACGTCTGAGCCGGAGCCAGGGGCTGGGCAGCCATCGGAACTGCTGCAGGGGTCGCGGCCGGGGTCAGAGTCAAGCTCAGGTGTAGGGGCTGGGCCCTTCACTAAGGCCGC…	Twist Biosciences
5	ORP9	CCDS41332.3	2323	GGGGACAAGTTTGTACAAAAAAGCAGGCTCCATGGCGTCCATCATGGAAGGGCCGCTGAGCAAATGGACTAACGTGATGAAGGGCTGGCAGTACCGTTGGTTCGTGCTGGACTACAATGCAGGACTGCTCTCCTACTACACGTCCAAGGACAAAATGATGAGAGGCTCTCGCAGAGGATGTGTTAGACTCAGAGGAGCTGTGATTGGTATAGACGATGAGGACGACAGCACCTTCACAATAACTGTTGATCAGAAAACCTTCCATTTCCAGGCCCGTGATGCTGATGAGCGAGAGAAGTGGATCCATGCCTTAGAAGAAACAATTCTTCGACATACTCTCCAGCTTCAAGGTTTGGATTCAGGATTTGTTCCTAGTGTCCAAGATTTTGATAAGAAACT…	Twist Biosciences
6	ORP11	CCDS3033.1	2356	GGGGACAAGTTTGTACAAAAAAGCAGGCTCCATGCAGGGGGGTGAACCAGTGTCCACAATGAAAGTCTCGGAGAGCGAAGGAAAGCTGGAGGGCCAGGCCACAGCGGTGACCCCGAACAAGAACAGCAGCTGTGGAGGTGGAATCAGTAGCAGCAGCAGCAGCCGCGGTGGCAGTGCAAAAGGCTGGCAGTACAGTGATCACATGGAAAATGTGTATGGCTATTTAATGAAGTATACCAACCTTGTCACTGGGTGGCAGTACAGGTTTTTTGTTTTAAACAATGAAGCTGGGCTGTTGGAGTACTTTGTGAATGAACAGTCTAGAAATCAGAAACCTAGAGGAACTTTGCAGCTTGCAGGAGCTGTAATATCACCCAGTGATGAGGATTCTCACACCTT…	Twist Biosciences
